# Delimiting the cryptic diversity and host preferences of *Sycophila* parasitoid wasps associated with oak galls using phylogenomic data

**DOI:** 10.1101/2022.01.21.477213

**Authors:** Y. Miles Zhang, Sofia I. Sheikh, Anna K.G. Ward, Andrew A. Forbes, Kirsten M. Prior, Graham N. Stone, Michael W. Gates, Scott P. Egan, Linyi Zhang, Charles Davis, Kelly L. Weinersmith, George Melika, Andrea Lucky

## Abstract

Cryptic species diversity is a major challenge for the species-rich community of parasitoids attacking oak gall wasps due to a high degree of sexual dimorphism, morphological plasticity, small size, and poorly known biology. As such, we know very little about the number of species present, nor the evolutionary forces responsible for generating this diversity. One hypothesis is that trait diversity in the gall wasps, including the morphology of the galls they induce, has evolved in response to selection imposed by the parasitoid community, with reciprocal selection driving diversification of the parasitoids. Using a rare, continental-scale data set of *Sycophila* parasitoid wasps reared from 44 species of cynipid galls from 18 species of oak across the US, we combined mitochondrial DNA barcodes, Ultraconserved Elements (UCEs), morphological, and natural history data to delimit putative species. Using these results, we generate the first large-scale assessment of ecological specialization and host association in this species-rich group, with implications for evolutionary ecology and biocontrol. We find most *Sycophila* target specific subsets of available cynipid host galls with similar morphologies, and generally attack larger galls. Our results suggest that parasitoid wasps such as *Sycophila* have adaptations allowing them to exploit particular host trait combinations, while hosts with contrasting traits are resistant to attack. These findings support the tritrophic niche concept for the structuring of plant-herbivore-parasitoid communities.
