## Supplementary material for "Delimiting the cryptic diversity and host preferences of *Sycophila* parasitoid wasps associated with oak galls using phylogenomic data": Table S1

### Sheet: Sheet1
Supplemental Table 1: Collection locality and sample information
Voucher #	ID	State	County	Locality	Collected_by	Date	Host Gall	Host Plant	COI GenBank	UCE SRA
1081-006-001	quercilanae	MO	Cape Girardeau	Kiwanis park, Cape Girardeau	Ward, A.	24/8/2017	Andricus flavohitus	Q. alba	MZ905524	N/A
1081-006-2A	quercilanae	MO	Cape Girardeau	Kiwanis park, Cape Girardeau	Ward, A.	24/8/2017	Andricus flavohitus	Q. alba	MZ905525	N/A
1129-059-3	nr.lanae	KY	Calloway	Central Park, Murray	Ward, A.	27/8/2017	Kokkocynips imbricariae	Q. falcata	MZ905526	N/A
1134-109-002	nr.varians	TN	Henry	Effiel tower Park, Paris	Ward, A.	27/8/2017	?	Q. falcata	MZ905527	N/A
114-1-11	quercilanae	IA	Dickinson	Spirit Lake	Forbes, A.A.	2015-01-08	Andricus ignotus	Q. macrocarpa	MZ905528	N/A
114-1-12	foliatae	IA	Dickinson	Spirit Lake	Forbes, A.A.	2015-01-08	Andricus ignotus	Q. macrocarpa	MZ905529	N/A
114-1-21	foliatae	IA	Dickinson	Spirit Lake	Forbes, A.A.	2015-01-08	Andricus ignotus	Q. macrocarpa	MZ905530	N/A
114-1-23	foliatae	IA	Dickinson	Spirit Lake	Forbes, A.A.	2015-01-08	Andricus ignotus	Q. macrocarpa	MZ905531	N/A
1161-078-2	flava/texana	IA	Johnson	University Heights	Forbes, A.A.	2017-02-09	Callirhytis balanacea		MZ905532	N/A
122-020-10	quercilanae	IA	Johnson	UI Pentacrest, Iowa City	Ward, A., Devine, S.	2016-10-03	Disholcaspis quercusmamma	Q. bicolor	MZ905533	N/A
122-020-2	quercilanae	IA	Johnson	UI Pentacrest, Iowa City	Ward, A., Devine, S.	2016-10-03	Disholcaspis quercusmamma	Q. bicolor	MZ905534	N/A
1243-117-12A	nr.nigriceps	TX	Travis	McKinney Roughs Nature Park, Austin	Forbes, A.A.	2018-12-04	Andricus quercuspetiolicola	Qstellata	MZ905535	N/A
1256-118-7R	texana	TX	Travis	McKinney Roughs Nature Park, Austin	Forbes, A.A.	2018-12-04	Neuroterus irregularis	Qstellata	MZ905536	N/A
1310-089-14A	sp4	IA	Johnson	Hawkeye Rec Fields, Iowa City	Forbes, A.A.	15/5/2018	Neuroterus pallidus	Q. bicolor	MZ905537	N/A
134-008-18	nr.dubia/globuli	IA	Dickinson	Spirit Lake	Ward, A.	2016-12-03	Andricus ignotus	Q. macrocarpa	MZ905538	N/A
134-008-19	Afoliatae	IA	Dickinson	Spirit Lake	Ward, A.	2016-12-03	Andricus ignotus	Q. macrocarpa	MZ905539	N/A
1344-123-12A	foliatae	IA	Johnson	F.W. Kent Park, Tiffin	Ward, A., McElroy, K.	19/5/2018	Callirhytis quercusoperator	Q. velutina	MZ905540	N/A
135-008-26	nr.dubia/globuli	IA	Dickinson	Spirit Lake	Ward, A., Reynolds, J.	2016-12-03	Andricus ignotus	Q. macrocarpa	MZ905541	N/A
136-020-1	foliatae	IA	Dickinson	Spirit Lake	Ward, A., Reynolds, J.	2016-12-03	Disholcaspis quercusmamma	Q. macrocarpa	MZ905542	N/A
136-020-2	nr.nigriceps	IA	Dickinson	Spirit Lake	Ward, A., Reynolds, J.	2016-12-03	Dishlocaspis quercusmamma	Q. macrocarpa	MZ905543	N/A
1374-043-4	nr.nigriceps	IA	Johnson	Hickory Hills Park, Iowa City	Ward, A.	26/5/2018	Melikaiella tumifica	Q. velutina	MZ905544	N/A
1381-100-2	quercilanae	MI	Grand Traverse	Traverse City	Ward, A.	2018-03-06	Callirhytis gemmaria	Q. rubra	MZ905545	N/A
138-999-3	dubia	IA	Dickinson	Spirit Lake	Ward, A., Reynolds, J.	2016-12-03	?	Q. macrocarpa	MZ905546	N/A
1466-126-2A	nr.nigriceps	CA	Sacramento	Harrington Way, Folsom	Forbes, A.A.	31/7/2018	Cynips douglasii	Q. lobata	MZ905547	N/A
166-008-3	nr.wiltzae	IA	Johnson	City Park, Iowa City	Ward, A., Carr, W., Devine, S.	2016-01-04	Andricus ignotus	Q. alba	MZ905548	N/A
17-1-17B	foliatae	NA	Johnson	City Park, Iowa City	Forbes, A.A.	24/7/2015	Callirhytis favosa	Q. palustris	MZ905549	N/A
17-1-7	quercilanae	IA	Johnson	City Park, Iowa City	Forbes, A.A.	24/7/2015	Callirhytis favosa	Q. palustris	MZ905550	N/A
181-019-7	marylandica	IA	Johnson	F.W. Kent Park, Tiffin	Ward, A.	2016-02-04	Disholcaspis quercusglobulus	Q. alba	MZ905551	N/A
19-2-1A	texana	IA	Johnson	City Park, Iowa City	Carr, W.	30/7/2015	Acraspis erinacei	Q. alba	MZ905552	N/A
197-029-1	marylandica	IA	Johnson	Hickory Hills Park, Iowa City	Ward, A., Carr, W., Devine, S.	2016-07-04	Andricus flavohirtus	Q. alba	MZ905553	N/A
207-019-3	foliatae	IA	Johnson	Hickory Hills Park, Iowa City	Ward, A., Carr, W., Devine, S.	19/4/2016	Disholcaspis quercusglobulus	Q. alba	MZ905554	N/A
221-019-1	texana	IA	Johnson	Scott Park, Iowa City	Ward, A., Carr, W., Devine, S.	29/4/2016	Disholcaspis quercusglobulus	Q. alba	MZ905555	N/A
267-013-2F	globuli	IA	Johnson	City Park, Iowa City	Ward, A., Devine, S.	26/5/2016	Callirhytis flavipes	Q. macrocarpa	MZ905556	N/A
270-042-122	nr.foliatae1	IA	Johnson	City Park, Iowa City	Ward, A., Devine, S.	26/5/2016		Q. bicolor	MZ905557	N/A
294-049-16	nr.foliatae1	IA	Johnson	UI Pentacrest, Iowa City	Ward, A., Devine, S.	2016-06-06	Callirhytis scitula	Q. imbricaria	MZ905558	N/A
294-049-24	sp3	IA	Johnson	UI Pentacrest, Iowa City	Ward, A., Devine, S.	2016-06-06	Callirhtyis scitula	Q. imbricaria	MZ905559	N/A
296-010-7	sp5	IA	Johnson	UI Pentacrest, Iowa City	Ward, A., Devine, S.	2016-06-06	Andricus quercuspetiolicola	Q. alba	MZ905560	N/A
3-1-5A	quercilanae	IA	Johnson	F.W. Kent Park, Tiffin	Carr, W.	23/7/2015	Acraspis erinacei	Q. alba	MZ905561	N/A
341-053-32	foliatae	IA	Johnson	City Park, Iowa City	Ward, A.	24/6/2016	Neuroterus noxiosus	Q. bicolor	MZ905562	N/A
341-053-6	quercilanae	IA	Johnson	City Park, Iowa City	Ward, A.	24/6/2016	Neuroterus noxiosus	Q. bicolor	MZ905563	N/A
353-016-4A	flava	IA	Johnson	City Park, Iowa City	Ward, A.	24/6/2016	Callirhytis quercusmodesta	Q. palustris	MZ905564	N/A
353-016-5	quercilanae	IA	Johnson	City Park, Iowa City	Ward, A.	24/6/2016	Callirhytis quercusmodesta	Q. palustris	MZ905565	N/A
39-1-1A	sp4	IA	Johnson	Scott Park, Iowa City	Hippee, A.	31/7/2015	Acraspis erinacei	Q. alba	MZ905566	N/A
40-1-5	foliatae	IA	Johnson	Scott Park, Iowa City	Hippee, A.	31/7/2015	Acraspis erinacei	Q. alba	MZ905567	N/A
415-057-003	quercilanae	IA	Johnson	Iowa Memorial Union	Ward, A.	20/7/2016	Andricus incertus	Q. bicolor	MZ905568	N/A
428-001	quercilanae	IA	Johnson	Coralville	Ward, A., Wilson, C.	27/7/2016	Acraspis macrocarpae	Q. macrocarpa	MZ905569	N/A
44-1-1A	sp9	IA	Johnson	Scott Park, Iowa City	Hippee, A.	31/7/2015	Acraspis erinacei	Q. alba	MZ905570	N/A
443-003-3	foliatae	IA	Johnson	F.W. Kent Park, Tiffin	Ward, A. Carr, W.	2016-05-08	Acraspis pezomachoides	Q. alba	MZ905571	N/A
452-001	foliatae	IA	Johnson	F.W. Kent Park, Tiffin	Ward, A., Wilson, C.	2016-05-08	Acraspis macrocarpae	Q. macrocarpa	MZ905572	N/A
47-1-1	quercilanae	IA	Johnson	UI Pentacrest, Iowa City	Reasoner, E.	2015-03-08	Philonix nigra	Q. macrocarpa	MZ905573	N/A
52-1-2	quercilanae	IA	Johnson	UI Pentacrest, Iowa City	Reasoner, E.	2015-03-08	Philonix nigra	Q. macrocarpa	MZ905574	N/A
58-95-1	foliatae	IA	Dickinson	Spirit Lake	Tvedte, E.	2015-01-08	Acraspis macrocarpae	Q. macrocarpa	MZ905575	N/A
614-069-009	nr.foliatae1	MO	St. Louis	Laurel Park	Ward, A.	2016-02-09	Callirhytis punctata	Q. palustris	MZ905576	N/A
650-061-12F	foliatae	IA	Johnson	Hickory Hills Park, Iowa City	Ward, A.	27/9/2016	Andricus quercusflocci	Q. alba	MZ905577	N/A
665-059-4B	quercilanae	IA	Johnson	F.W. Kent Park, Tiffin	Ward, A.	18/10/2016	Kokkocynips imbricariae	Q. rubra	MZ905578	N/A
795-040-6B	marylandica	IA	Johnson	Hickory Hills Park, Iowa City	Ward, A.	24/5/2017	Andricus utriculus	Q. alba	MZ905579	N/A
837-070-040	Scyophila/dubia	MO	St. Louis	Creve Coer Lake	Ward, A.	2017-03-06	Callirhytis cornigera	Q. palustris	MZ905580	N/A
859-013-006	nr.foliatae1	IA	Johnson	City Park, Iowa City	Ward, A. McGarry, D., Verry, J.	2017-07-06	Callirhytis flavipes	Q. macrocarpa	MZ905581	N/A
861-042-53M	texana	IA	Johnson	City Park, Iowa City	Ward, A. McGarry, D., Verry, J.	2017-07-06	?	Q. bicolor	MZ905582	N/A
861-042-53O	marylandica	IA	Johnson	City Park, Iowa City	Ward, A. McGarry, D., Verry, J.	2017-07-06	Andricus quercuspetiolicola	Q. bicolor	MZ905583	N/A
866-035-015	marylandica	IA	Johnson	F.W. Kent Park, Tiffin	Ward, A., Verry, J.	2017-08-06	Loxaulus mammula	Q. alba	MZ905584	N/A
870-016-8A	nr.nigriceps	IA	Johnson	F.W. Kent Park, Tiffin	Ward, A., Verry, J.	2017-08-06	Callirhytis quercusmodesta	Q. rubra	MZ905585	N/A
870-016-9C	quercilanae	IA	Johnson	F.W. Kent Park, Tiffin	Ward, A., Verry, J.	2017-08-06	Callirhytis quercusmodesta	Q. rubra	MZ905586	N/A
871-047-1C	nr.nubilistigma	IA	Johnson	F.W. Kent Park, Tiffin	Ward, A., Verry, J.	2017-08-06	Dryocosmus cinerceae	Q. rubra	MZ905587	N/A
882-038-1	nr.nubilistigma	IA	Johnson	F.W. Kent Park, Tiffin	Ward, A., Verry, J.	2017-08-06	Dryocosmus quercuspalustris	Q. palustris	MZ905588	N/A
886-049-012	sp5	IA	Johnson	U. Iowa Campus	Ward, A., Verry, J.	2017-09-06	Callirhytis scitula	Q. palustris	MZ905589	N/A
993-097-005	sp4	IA	Johnson	North Ridge Pavillion, Coralville	Ward, A., Verry, J.	2017-11-07		Q. palustris	MZ905590	N/A
CD19	sp2	FL	Martin	Dickinson State Park	Egan Lab	2018-03-19	Andricus quercusfoliatus	Q. geminata	MZ905591	N/A
CD20	sp2	FL	Martin	Dickinson State Park	Egan Lab	2018-03-22	Andricus quercusfoliatus	Q. geminata	MZ905592	N/A
CD21	foliatae	FL	Sarasota	Myakka River State Park	Egan Lab	2018-02-22	Andricus quercusfoliatus	Q. virginiana	MZ905593	N/A
CD22	sp1	FL	Highland	Lake Wales	Egan Lab	2019-01-28	Andricus quercusfoliatus	Q. virginiana	MZ905594	N/A
CD23	sp1	FL	Highland	Archbold biological station	Egan Lab	2018-04-02	Andricus quercusfoliatus	Q. geminata	MZ905595	N/A
CD24	flava/texana	FL	Walton	Inlet Beach	Egan Lab	2018-03-19	Andricus quercusfoliatus	Q. geminata	MZ905596	N/A
CD25	sp1	FL	Walton	Inlet Beach	Egan Lab	2018-03-12	Andricus quercusfoliatus	Q. geminata	MZ905597	N/A
CD27	sp1	FL	Hillsborough	Lithia Springs Park	Egan Lab	2019-02-25	Andricus quercusfoliatus	Q. geminata	MZ905598	N/A
CD28	sp1	FL	Nassau	Amelia island	Egan Lab	2018-03-05	Andricus quercuslanigera	Q. virginiana	MZ905599	N/A
CD29	sp1	FL	Nassau	Amelia island	Egan Lab	2018-03-05	Andricus quercusfoliatus	Q. virginiana	MZ905600	N/A
CD30	sp2	FL	Marion	Rainbow Springs State Park	Egan Lab	2018-03-05	Andricus quercusfoliatus	Q. virginiana	MZ905601	N/A
CD31	sp2	FL	Martin	Dickinson State Park	Egan Lab	2018-03-15	Andricus quercusfoliatus	Q. geminata	MZ905602	N/A
CD33	sp1	FL	Highland	Lake Wales	Egan Lab	2019-03-22	Andricus quercusfoliatus	Q. geminata	MZ905603	N/A
CD34	sp1	FL	Highland	Lithia Springs Park	Egan Lab	2019-01-21	Andricus quercusfoliatus	Q. virginiana	MZ905604	N/A
CD35	sp2	FL	Hendry	Okaloacoochee	Egan Lab	2019-02-04	Andricus quercusfoliatus	Q. virginiana	MZ905605	N/A
CD36	sp1	FL	Nassau	Amelia island	Egan Lab	2018-10-17	Andricus quercusfoliatus	Q. virginiana	MZ905606	N/A
PB732	texana/flava	TX	Harris	Rice University	Egan Lab	2019-02-04	Andricus quercuslanigera	Q. virginiana	MZ905607	N/A
RI569	texana/flava	TX	Harris	Rice University	Egan Lab	2018-10-17	Belonocnema kinseyi	Q. virginiana	MZ905608	N/A
RI572	texana/flava	TX	Harris	Rice University	Egan Lab	2018-10-17	Belonocnema kinseyi	Q. virginiana	MZ905609	N/A
YMZ001	texana	FL	Polk	Tiger Creek Preserve, Babson Park	Pace-Aldana, B., Peterson, A.	17/4/2007	?	?	MZ905610	SAMN20307313
YMZ004	globuli	CO	Larimer	Fort Collins	McEwen, C.	21/10/2009	Disholcaspis quercusmamma (asexual gen)	Q. sp.	MZ905611	SAMN20307314
YMZ007	globuli	AZ	Santa Cruz	Sycamore Canyon, Pajarito Mtns	?	20/8/2004	Cynipid gall	Q. cf grisea	MZ905612	SAMN20307315
YMZ017	nr.foliatae1	IA	Johnson	City Park, Iowa City	Ward, A., Verry, J., McGarry, D.	24/6/2017	Callirhytis flavipes	Q. macrocarpa	MZ905613	SAMN20307316
YMZ018	wiltzae	WA	Thurston	Glacial Heritage Base	Prior, K.	18/7/2017	Neuroterus washingtonensis	Q. garryana	MZ905614	SAMN20307317
YMZ019	foliatae	TX	Houston	Rice University	Egan Lab	16/1/2017	Bassettia pallida	Q. virginiana	N/A	SAMN20307318
YMZ021	wiltzae	WA	Thurston	Scatter Creek Wildlife Area	Prior, K.	16/7/2017	Burnettweldia washingtonensis	Q. garryana	MZ905615	SAMN20307319
YMZ025	nr.wiltzae	FL	Walton	Inlet Beach	Egan Lab	3/12/2015	Bassettia pallida	Q. geminata	MZ905616	SAMN20307320
YMZ027	texana	BC	Nanaimo	Notch Hill Base	Prior, K.	10/7/2017	Neuroterus washingtonensis	Q. garryana	MZ905617	SAMN20307321
YMZ028	nr.lanae	CA	Sacramento	Harrington Way, Folsom	Forbes, A.A.	31/7/2018	Cynips douglasii	Q. lobata	MZ905618	SAMN20307322
YMZ029	foliatae	TX	Travis	McKinney Roughs Nature Park, Austin	Forbes, A.	12/4/2018	Andricus quercuspetiolicola	Q. stellata	MZ905619	SAMN20307323
YMZ030	foliatae	IA	Johnson	University Heights	Forbes, A.	10/10/2017	Callirhytis balanacea	Q. rubra	MZ905620	SAMN20307324
YMZ031	quercilanae	MO	Cape Girardeau	Kiwanis park, Cape Girardeau, MO	Ward, A.	4/9/2017	Acraspis pezomachiodes	Q. alba	MZ905621	SAMN20307325
YMZ032	sp4	IA	Dickinson	Spirit Lake	Forbes, A.	29/11/2015	Andricus ignotus	Q. macrocarpa	MZ905622	SAMN20307326
YMZ033	flava/texana	KY	McKracken	Bob Noble Park, Peducah	Ward, A.	21/9/2016	Disholcaspis quercusglobulus	Q. alba	N/A	SAMN20307327
YMZ035	nr.dubia/globuli	TX	Cedar Creek	McKinney Roughs Park	Forbes, A.	12/4/2018	Neuroterus irregularis	Q. stellata	MZ905623	SAMN20307328
YMZ036	flava/texana	IA	Dickinson	Spirit Lake	Ward, A., Reynolds, J.	2016-03-12	Andricus ignotus	Q. macrocarpa	MZ905624	N/A
YMZ037	sp5	CA	Sacramento	Harrington Way Road, Folsom	Forbes, A.	31/7/2018	Cynips douglasii	Q. lobata	MZ905625	SAMN20307329
YMZ038	sp5	IA	Johnson	University Heights	Ward, A., Verry, J.	23/7/2017	Callirhytis scitula	Q. palustris	MZ905626	N/A
YMZ039	globuli	IA	Johnson	City Park, Iowa City	Ward, A.	18/7/2016	Disholcaspis quercusglobulus	Q. alba	MZ905627	SAMN20307330
YMZ040	nr.varians	KY	Calloway	Central Park, Murray	Ward, A.	27/8/2017	Kokkocynips imbricariae	Q. falcata	MZ905628	N/A
YMZ041	nr.varians	OH	Reynoldsburg	Blacklick Woods Metro Park	Ward, A.	12/11/2017	Disholcaspis quercusmamma (asexual gen)	?	MZ905629	SAMN20307331
YMZ043	nr.nigriceps	MO	St. Cloud	Hospital Parking Lot	Ward., A.	30/7/2017	Callirhytis cornigera	Q. palustris	MZ905630	SAMN20307332
YMZ046	dubia	MO	St. Louis	Forest Park	Ward, A.	2/9/2016	Disholcaspis quercusglobulus	Q. stellata	MZ905631	SAMN20307333
YMZ047	globuli	MO	St. Peters	Laurel Park	Ward, A.	2/9/2016	Callirhytis punctata	Q. palustris	N/A	SAMN20307334
YMZ048	nr.nubilistigma	IA	Johnson	F.W. Kent Park, Tiffin	Ward, A., Verry, J.	10/6/2017	Dryocosmus quercuspalustrus	Q. palustris	MZ905632	SAMN20307335
YMZ049	texana	TX	Travis	McKinney Roughs Nature Park, Austin	Forbes, A.A.	2018-12-04	Andricus quercuspetiolicola	Q. stellata	MZ905633	N/A
YMZ051	texana	IA	Johnson	F.W. Kent Park, Tiffin	Ward, A., McElory, K.	12/3/2016	Callirhytis operator	Q. velutina	MZ905634	SAMN20307336
YMZ052	nr.dubia/globuli	CA	Shasta	Shiell Gulch campground	Melika, G., Stone, G.N.	1/4/2008	Heteroecus sanctaeclarae	Q. chrysolepis	N/A	SAMN20307337
YMZ056	sp8	AZ	Gila	5km NE of Strawberry	Melika, G., Stone, G.N.	12/4/2008	Disholcaspis edura	Q. arizonica	N/A	SAMN20307338
YMZ058	nr.nubilistigma	AZ	Gila	5km NE of Strawberry	Melika, G., Stone, G.N.	12/4/2008	Disholcaspis rubens	Q. gambelii	MZ905635	SAMN20307339
YMZ059	nr.occidentalis	FL	Highland	Archbold Biological Station	Melika, G., Stone, G.N.	15/4/2008	Amphibolips sp.	Q. myrtifolia	MZ905636	SAMN20307340
YMZ061	nr.occidentalis	BC	Victoria	Upland Park	Melika, G., Stone, G.N.	15/11/2007	Disholcaspis mellifica	Q. garryana	MZ905637	N/A
YMZ092	flava/texana	FL	Highland	Archbold Biological Station	Melika, G., Stone, G.N.	15/4/2008	Andricus quercuspetiolicola	Q. chapmannii	MZ905638	SAMN20307341
YMZ093	nr.lobatae	CA	Calaveras	Copperopolis	Melika, G., Stone, G.N.	29/3/2008	Callirhytis perdens	Q. wislizenii	MZ905639	SAMN20307342

### Sheet: Sheet2
Oak Species	Gall Wasp Species
Q. alba	Acraspis erinacei
Q. bicolor	Acraspis macrocarpae
Q. chapmanii	Acraspis pezomachoides
Q. falcata	Amphibolips sp.
Q. gambelii	Andricus ignotus
Q. garryana	Andricus incertus
Q. geminata	Andricus quercusflocci
Q. grisea	Andricus quercusfoliatus
Q. imbricaria	Andricus quercusfrondosus
Q. lobata	Andricus quercuslanigera
Q. macrocarpa	Andricus quercuspetiolicola
Q. myrtifolia	Andricus utriculus
Q. palustris	Bassettia pallida
Q. rubra	Belonocnema kinseyi
Q. stellata	Callirhtytis flavipes
Q. velutina	Callirhtytis scitula
Q. virginiana	Callirhytis balanacea
Q. wislizenii	Callirhytis quercusfavosa
	Callirhytis perdens
	Callirhytis quercuscornigera
	Callirhytis quercusgemmaria
	Callirhytis quercusmodesta
	Callirhytis quercusoperator
	Callirhytis quercuspunctata
	Callirhytis scitula
	Callirhytis seminator
	Disholcaspis washingtonensis
	Cynips douglasii
	Dishlocaspis quercusmamma
	Disholcaspis mellifica
	Disholcaspis quercusglobulus
	Disholcaspis rubens
	Dryocosmus cinereae
	Dryocosmus quercuspalustris
	Kokkocynips imbricariae
	Loxaulus mammula
	Melikaiella tumifica
	Neuroterus irregularis
	Neuroterus noxiosus
	Neuroterus pallidus
	Neuroterus washingtonensis
	Philonix nigra
	Zapatella davisae
	Heteroecus sanctaeclarae
	Disholcaspsis edura
	Andricus rhizoxenus
