## Supplementary material for "Delimiting the cryptic diversity and host preferences of *Sycophila* parasitoid wasps associated with oak galls using phylogenomic data": Table S2

### Sheet: Sheet1
Gall Wasp species	Acronym	Generation	Gall size	Cluster	Detachable	Spines	Textured	Wool	Nectar	Rolling	Fiber	Bract	Hollow	Woody	Fleshy
Acraspis erinacei	Aeri	Asexual	2	0	1	1	0	0	0	0	0	0	0	0	1
Acraspis macrocarpae	Amac	Asexual	1	0	1	0	1	0	0	0	0	0	0	1	0
Acraspis pezomachoides	Apez	Asexual	2	0	1	0	1	0	0	0	0	0	0	1	0
Amphibolips globus	Aglo	Asexual	2	0	1	0	0	0	0	0	1	0	0	0	0
Andricus ignotus	Aign	Asexual	1	1	1	0	0	1	0	0	0	0	1	0	0
Andricus incertus	Ainc	Asexual	2	1	1	0	0	0	0	0	0	1	1	0	0
Andricus quercusflocci	Aqfl	Asexual	2	1	1	0	0	1	0	0	0	0	1	0	0
Andricus quercusfoliatus	Aqfo	Asexual	2	0	1	0	0	0	0	0	0	1	1	0	0
Andricus quercusfrondosus	Aqfr	Sexual	2	1	1	0	0	0	0	0	0	1	1	0	0
Andricus quercuslanigera	Aqcu	Asexual	2	1	1	0	0	1	0	0	0	0	1	0	0
Andricus quercuspetiolicola	Aqsp	Sexual	2	0	0	0	0	0	0	0	0	0	0	0	1
Andricus utriculus	Autr	Sexual	1	0	0	0	0	0	0	0	0	0	1	0	0
Bassettia pallida	Bpal	Sexual	3	0	0	0	0	0	0	0	0	0	0	1	0
Belocnonema kinseyi	Bkin	Asexual	2	0	1	0	0	0	0	0	0	0	0	0	1
Burnettweldia washingtonensis	Bwas	Asexual	2	0	1	0	0	1	0	0	0	0	0	1	0
Callirhytis quercuscornigera	Cqco	Asexual	3	0	0	0	0	0	0	0	0	0	0	1	0
Callirhytis favosa	Cfav	Asexual	1	0	0	0	0	0	0	0	0	0	0	0	1
Callirhytis flavipes	Cfla	Sexual	3	0	0	0	0	0	0	0	0	0	0	0	1
Callirhytis perdens	Cper	Asexual	3	0	0	0	0	0	0	0	0	0	0	1	0
Callirhytis quercusgemmaria	Cqge	Asexual	1	1	1	0	0	0	1	0	0	0	1	0	0
Callirhytis quercusoperator	Cqop	Sexual	3	1	0	0	0	1	0	0	0	0	1	0	0
Callirhytis quercuspunctata	Cqpu	Asexual	3	0	0	0	1	0	0	0	0	0	0	1	0
Callirhytis scitula	Csci	Sexual	3	0	0	0	0	0	0	0	0	0	0	1	0
Callirhytis seminator	Csem	Sexual	3	0	1	0	0	1	0	0	0	0	1	0	0
Cynips douglasii	Cdou	Asexual	2	0	1	1	0	0	0	0	0	0	0	1	0
Disholcaspis mellifica	Dmel	Asexual	2	0	1	0	0	0	1	0	0	0	0	1	0
Disholcaspis quercusglobulus	Dqgl	Asexual	2	0	1	0	0	0	0	0	0	0	0	0	1
Disholcaspis quercusmamma	Dcus	Asexual	2	0	1	0	0	0	1	0	0	0	0	0	1
Disholcaspis rubens	Drub	Asexual	2	0	1	0	0	0	0	0	0	0	0	0	1
Disholcaspsis edura	Dedu	Asexual	2	1	1	0	0	0	0	0	0	0	0	0	1
Dryocosmus cinereae	Dcin	Sexual	2	0	0	0	0	0	0	1	0	0	1	0	0
Dryocosmus quercuspalustris	Dqcu	Sexual	2	0	0	0	0	0	0	1	0	0	1	0	0
Heteroecus sanctaeclarae	Hsan	Asexual	2	0	1	0	1	0	0	0	0	0	1	0	0
Kokkocynips imbricariae	Kimb	Asexual	2	0	1	0	0	0	0	0	0	0	0	1	0
Loxaulus quercusmammula	Lmam	Sexual	2	0	0	0	1	0	0	0	0	0	0	0	0
Melikaiella ostensackeni	Most	Asexual	2	0	0	0	0	0	0	0	0	0	0	0	1
Melikaiella tumifica	Mtum	Sexual	2	0	0	0	0	0	0	0	0	0	0	0	1
Neuroterus pallidus	Npall	Sexual	1	1	1	0	0	0	0	0	0	0	1	0	0
Neuroterus quercusbatatus	Nqba	Sexual	3	0	0	0	0	0	0	0	0	0	0	0	1
Neuroterus quercusirregularis	Nqcu	Sexual	3	0	0	0	0	0	0	0	0	0	0	0	1
Neuroterus washingtonensis	Nwas	Sexual	2	0	0	0	0	0	0	0	0	0	0	0	1
Philonix nigra	Pnig	Asexual	2	0	1	0	0	1	0	0	0	0	0	0	1
Zapatella davisae	Zdav	Asexual	3	1	0	0	1	0	0	0	0	0	0	1	0
