## Supplementary material for "Delimiting the cryptic diversity and host preferences of *Sycophila* parasitoid wasps associated with oak galls using phylogenomic data": Table S3

### Sheet: MatrixOutput
	quercilanae	foliatae	varians	flava/texana	nr_lanae	nr_nigriceps-2	texana	sp4	nr_dubia/globuli	nr_nigriceps-1	dubia-1	nr_wiltzae	marylandica	globuli	nr_foliatae-1	sp3	sp5-1	flava	sp9	sp6	dubia-2	nr_nubilistigma	sp5-2	sp2	sp1	sp7	nr_flava	nr_globuli	nr_foliatae-2	wiltzae	nr_occidentalis	lobatae	pezomachiodes	sp8	nr_lobatae
quercilanae
foliatae	0.0807268
varians	0.100974	0.112493
flava/texana	0.105321	0.0931672	0.0929301
nr_lanae	0.0847528	0.0509503	0.123675	0.106665
nr_nigriceps-2	0.102802	0.11908	0.106635	0.109592	0.127956
texana	0.107946	0.108599	0.0806324	0.0782762	0.119932	0.0946217
sp4	0.0900388	0.0928905	0.102365	0.11184	0.090541	0.123289	0.106655
nr_dubia/globuli	0.0953215	0.111458	0.0901615	0.0966561	0.114457	0.0930708	0.0797031	0.104616
nr_nigriceps-1	0.102057	0.117534	0.105141	0.109179	0.127039	0.00957155	0.0930225	0.122764	0.0921729
dubia-1	0.102689	0.122454	0.0939869	0.0956193	0.1183	0.108425	0.094664	0.113873	0.0997369	0.106923
nr_wiltzae	0.105406	0.107433	0.107777	0.105488	0.117267	0.101661	0.10559	0.10191	0.0995769	0.100546	0.107071
marylandica	0.0903524	0.0893845	0.122564	0.118176	0.101903	0.124695	0.114711	0.10338	0.110091	0.124161	0.12192	0.111979
globuli	0.0989635	0.10509	0.0953793	0.102826	0.122335	0.0971471	0.0910873	0.0989984	0.0875256	0.0969389	0.0954642	0.0987526	0.101821
nr_foliatae-1	0.0867198	0.0537891	0.120538	0.116576	0.0467401	0.136499	0.126283	0.0987951	0.126854	0.135676	0.13405	0.129857	0.106223	0.132754
sp3	0.0910594	0.0950605	0.106083	0.112251	0.0912477	0.119759	0.118816	0.106613	0.0997201	0.120331	0.123877	0.109493	0.116551	0.108475	0.103146
sp5-1	0.107512	0.107494	0.085825	0.0964345	0.127735	0.108523	0.0916786	0.11443	0.0929422	0.107798	0.0998464	0.107359	0.124557	0.087702	0.130802	0.107299
flava	0.101917	0.104024	0.0897793	0.0620718	0.111961	0.11201	0.0704573	0.116022	0.092493	0.112056	0.0978261	0.0976025	0.1235	0.0966373	0.125457	0.111237	0.100309
sp9	0.100799	0.09899	0.102683	0.0903615	0.100095	0.0947654	0.0919395	0.10158	0.0930901	0.0932722	0.0998464	0.071052	0.107672	0.0893271	0.121637	0.109046	0.0992366	0.0910494
sp6	0.143668	0.12606	0.110567	0.102989	0.134601	0.116549	0.083866	0.125232	0.099581	0.116763	0.1086	0.109163	0.141353	0.0994657	0.146298	0.134831	0.106395	0.0980456	0.105521
dubia-2	0.107431	0.120355	0.100385	0.101878	0.122781	0.115976	0.0946856	0.114036	0.106753	0.115443	0.0445469	0.10427	0.131808	0.0863021	0.134096	0.125765	0.0946565	0.0987654	0.0969466	0.103525
nr_nubilistigma	0.106795	0.107853	0.0862411	0.0794813	0.108151	0.0984318	0.0769705	0.10141	0.0799068	0.0971317	0.089896	0.102938	0.11965	0.0977902	0.125036	0.123428	0.0969839	0.0787341	0.0927831	0.0971379	0.0939284
sp5-2	0.113439	0.119618	0.0881044	0.0996181	0.124273	0.117341	0.0970347	0.126934	0.0906291	0.116005	0.102948	0.12002	0.132281	0.104745	0.135717	0.110261	0.0718112	0.0932856	0.114912	0.109042	0.102086	0.105599
sp2	0.075819	0.0500619	0.110389	0.0996056	0.0424333	0.121753	0.106538	0.0852165	0.100156	0.120635	0.118446	0.101145	0.0973918	0.113867	0.0456555	0.0816219	0.109174	0.100663	0.0980268	0.135419	0.119956	0.0975437	0.124977
sp1	0.0821931	0.0626439	0.119917	0.113103	0.0532187	0.127671	0.113797	0.0896361	0.117352	0.126106	0.128267	0.113885	0.104261	0.125229	0.0476124	0.10195	0.122943	0.11586	0.111056	0.148917	0.127442	0.118572	0.13231	0.0391469
sp7	0.105959	0.117887	0.0895765	0.0896713	0.118893	0.120521	0.0816335	0.110749	0.0759479	0.120521	0.100977	0.118893	0.109777	0.105992	0.125411	0.092189	0.0977199	0.0912052	0.104235	0.110433	0.120521	0.0838762	0.110749	0.104886	0.11835
nr_flava	0.123087	0.122245	0.0966767	0.114712	0.131133	0.100416	0.0892312	0.127917	0.098146	0.0992066	0.12414	0.116783	0.130386	0.0963998	0.1267	0.104007	0.0990269	0.10509	0.108595	0.117944	0.117675	0.103591	0.0983878	0.123226	0.12861	0.100477
nr_globuli	0.119409	0.117243	0.0872634	0.0939103	0.122884	0.101577	0.073168	0.12252	0.0781755	0.101819	0.0982475	0.114773	0.126706	0.0758502	0.12643	0.121861	0.0923184	0.0906756	0.103354	0.0903368	0.0893132	0.0670442	0.101002	0.116684	0.12687	0.0975975	0.0892234
nr_foliatae-2	0.0851826	0.054698	0.117877	0.111289	0.0384612	0.126456	0.119486	0.108229	0.107576	0.126956	0.13175	0.122441	0.0946046	0.126338	0.039006	0.0997389	0.123679	0.113155	0.122595	0.14604	0.135849	0.117601	0.121433	0.0473292	0.0525986	0.117487	0.119385	0.113961
wiltzae	0.111333	0.109778	0.113898	0.115736	0.118326	0.133401	0.114919	0.103749	0.110679	0.133042	0.120734	0.10933	0.0940751	0.105329	0.128777	0.129454	0.116635	0.1213	0.109409	0.126009	0.120121	0.118603	0.112146	0.108887	0.127389	0.116324	0.133546	0.117078	0.115341
nr_occidentalis	0.124061	0.133559	0.130253	0.123891	0.143246	0.0486029	0.10575	0.134898	0.115492	0.0474385	0.108536	0.114342	0.134987	0.0981925	0.152016	0.133835	0.136952	0.128317	0.0904814	0.133863	0.121069	0.117053	0.144018	0.129657	0.132772	0.130855	0.114537	0.118697	0.142892	0.13466
lobatae	0.0715833	0.107073	0.110656	0.133901	0.0977641	0.116803	0.132349	0.141273	0.140369	0.118852	0.132231	0.146091	0.133975	0.148254	0.109076	0.111231	0.143443	0.143443	0.155738	0.169048	0.141393	0.144467	0.139631	0.0833306	0.0953927	0.131387	0.158303	0.135833	0.102807	0.139344	0.133197
pezomachiodes	0.0447217	0.116905	0.116564	0.129848	0.0939289	0.134202	0.14611	0.125794	0.126561	0.133436	0.123457	0.152398	0.12174	0.12652	0.10113	0.1135	0.150307	0.128834	0.125767	0.160095	0.121166	0.128834	0.138249	0.102607	0.111986	0.150685	0.144028	0.134891	0.101521	0.126897	0.142218	0.0778689
sp8	0.131036	0.136465	0.128049	0.118814	0.141453	0.10061	0.124849	0.137936	0.120012	0.10061	0.128834	0.11863	0.137265	0.0997504	0.144048	0.133611	0.128049	0.115854	0.112805	0.135034	0.120427	0.128811	0.131298	0.135702	0.142181	0.135747	0.117707	0.118379	0.128539	0.136072	0.11919	0.163934	0.147239
nr_lobatae	0.158149	0.135986	0.0875486	0.083682	0.149047	0.120623	0.0762718	0.120623	0.0878338	0.120623	0.0972763	0.114786	0.147308	0.0955858	0.151302	0.129294	0.0894942	0.101167	0.105058	0.113095	0.108949	0.0826848	0.116732	0.139623	0.152685	0.0989583	0.0957124	0.0797965	0.140667	0.12898	0.137131	0.173267	0.167315	0.116732

### Sheet: Caption
Table. Estimates of Evolutionary Divergence over Sequence Pairs between Groups
The number of base differences per site from averaging over all sequence pairs between groups are shown. This analysis involved 165 nucleotide sequences. Codon positions included were 1st+2nd+3rd+Noncoding. All ambiguous positions were removed for each sequence pair (pairwise deletion option). There were a total of 655 positions in the final dataset. Evolutionary analyses were conducted in MEGA11…
1. Tamura K., Stecher G., and Kumar S. (2021). MEGA 11: Molecular Evolutionary Genetics Analysis Version 11. Molecular Biology and Evolution https://doi.org/10.1093/molbev/msab120.
Disclaimer: Although utmost care has been taken to ensure the correctness of the caption, the caption text is provided "as is" without any warranty of any kind. Authors advise the user to carefully check the caption prior to its use for any purpose and report any errors or problems to the authors immediately (www.megasoftware.net). In no event shall the authors and their employers be liable for a…
