## Supplementary material for "Delimiting the cryptic diversity and host preferences of *Sycophila* parasitoid wasps associated with oak galls using phylogenomic data": Table S4

### Sheet: Tab1
quercilanae	0.0140434
foliatae	0.0313388
varians	0.00153846
flava/texana	0.0404331
nr lanae	0.00380952
nr nigriceps-2	0.0142892
texana	0.00269927
sp4	0.00078035
nr dubia/globuli	0.00152672
nr nigriceps-1	0.0137825
dubia-1	n/c
nr wiltzae	0.003125
marylandica	0.0386178
globuli	0.00264242
nr foliatae-1	0.00948639
sp3	0.000720174
sp5-1	n/c
flava	n/c
sp9	n/c
sp6	0
dubia-2	0.00610687
nr nubilistigma	0.00712857
sp5-2	0
sp2	0.00222907
sp1	0.00790571
sp7	n/c
nr flava	0.00889744
nr globuli	0.00508299
nr foliatae-2	0.00248989
wiltzae	0.00346021
nr occidentalis	0.00711744
lobatae	n/c
pezomachiodes	n/c
sp8	n/c
nr lobatae	n/c

### Sheet: Caption
Table. Estimates of Average Evolutionary Divergence over Sequence Pairs within Groups
The number of base differences per site from averaging over all sequence pairs within each group are shown. This analysis involved 165 nucleotide sequences. Codon positions included were 1st+2nd+3rd+Noncoding. All ambiguous positions were removed for each sequence pair (pairwise deletion option). There were a total of 655 positions in the final dataset. Evolutionary analyses were conducted in MEG…
1. Tamura K., Stecher G., and Kumar S. (2021). MEGA 11: Molecular Evolutionary Genetics Analysis Version 11. Molecular Biology and Evolution https://doi.org/10.1093/molbev/msab120.
Disclaimer: Although utmost care has been taken to ensure the correctness of the caption, the caption text is provided "as is" without any warranty of any kind. Authors advise the user to carefully check the caption prior to its use for any purpose and report any errors or problems to the authors immediately (www.megasoftware.net). In no event shall the authors and their employers be liable for a…
