## Supplementary material for "Delimiting the cryptic diversity and host preferences of *Sycophila* parasitoid wasps associated with oak galls using phylogenomic data": Table S5

### Sheet: sycintcorrected
syc#	sycms	cynipid	size	cluster	detachable	spines	textured	wool	nectar	rolling	fiber	bract	hollow	woody	fleshy
1	quer	Aeri	m	0	1	1	0	0	0	0	0	0	0	0	1
1	quer	Amac	s	0	1	0	1	0	0	0	0	0	0	1	0
1	quer	Aqfr	m	1	1	0	0	0	0	0	0	1	1	0	0
1	quer	Aqsp	m	1	1	0	0	0	0	0	0	1	1	0	0
1	quer	Cfav	s	0	0	0	0	0	0	0	0	0	0	0	1
1	quer	Dcus	m	0	1	0	0	0	1	0	0	0	0	0	1
1	quer	Dqgl	m	0	1	0	0	0	0	0	0	0	0	0	1
1	quer	Kimb	m	0	1	0	0	0	0	0	0	0	0	1	0
1	quer	Most	m	0	0	0	0	0	0	0	0	0	0	0	1
1	quer	Mtum	m	0	0	0	0	0	0	0	0	0	0	0	1
1	quer	Nqba	l	0	0	0	0	0	0	0	0	0	0	0	1
1	quer	Pnig	m	0	1	0	0	1	0	0	0	0	0	0	1
2	pezo	Dedu	m	1	1	0	0	0	0	0	0	0	0	0	1
3	loba	Hsan	m	0	1	0	1	0	0	0	0	0	1	0	0
4	folia	Aeri	m	0	1	1	0	0	0	0	0	0	0	0	1
4	folia	Aign	s	1	1	0	0	1	0	0	0	0	1	0	0
4	folia	Amac	s	0	1	0	1	0	0	0	0	0	0	1	0
4	folia	Apez	m	0	1	0	1	0	0	0	0	0	0	1	0
4	folia	Aqfl	m	1	1	0	0	1	0	0	0	0	1	0	0
4	folia	Aqfo	m	0	1	0	0	0	0	0	0	1	1	0	0
4	folia	Aqfr	m	1	1	0	0	0	0	0	0	1	1	0	0
4	folia	Bpal	l	0	0	0	0	0	0	0	0	0	0	1	0
6	nrfolia1	Cfla	l	0	0	0	0	0	0	0	0	0	0	0	1
7	nrfolia2	Zdav	l	1	0	0	1	0	0	0	0	0	0	1	0
8	sp1	Aqfo	m	0	1	0	0	0	0	0	0	1	1	0	0
9	sp2	Aqfo	m	0	1	0	0	0	0	0	0	1	1	0	0
10	sp3	Csci	l	0	0	0	0	0	0	0	0	0	0	1	0
10	sp3	Zdav	l	1	0	0	1	0	0	0	0	0	0	1	0
11	sp4	Most	m	0	0	0	0	0	0	0	0	0	0	0	1
11	sp4	Nqcu	l	0	0	0	0	0	0	0	0	0	0	0	1
12	mary	Aqsp	m	1	1	0	0	0	0	0	0	1	1	0	0
12	mary	Autr	s	0	0	0	0	0	0	0	0	0	1	0	0
12	mary	Lmam	m	0	0	0	1	0	0	0	0	0	0	0	0
12	mary	Zdav	l	1	0	0	1	0	0	0	0	0	0	1	0
13	wilt	Nwas	m	0	0	0	0	0	0	0	0	0	0	0	1
14	vari	Kimb	m	0	1	0	0	0	0	0	0	0	0	1	0
15	sp51	Csci	l	0	0	0	0	0	0	0	0	0	0	1	0
16	sp52	Csci	l	0	0	0	0	0	0	0	0	0	0	1	0
17	nrflav	Zdav	l	1	0	0	1	0	0	0	0	0	0	1	0
18	flavtexa	Aign	s	1	1	0	0	1	0	0	0	0	1	0	0
18	flavtexa	Aqcu	m	1	1	0	0	1	0	0	0	0	1	0	0
18	flavtexa	Aqfo	m	0	1	0	0	0	0	0	0	1	1	0	0
18	flavtexa	Bkin	m	0	0	0	0	0	0	0	0	0	1	0	0
19	flava	Nqba	l	0	0	0	0	0	0	0	0	0	0	0	1
20	texa	Aqsp	m	1	1	0	0	0	0	0	0	1	1	0	0
20	texa	Csem	l	0	1	0	0	1	0	0	0	0	1	0	0
20	texa	Dqgl	m	0	1	0	0	0	0	0	0	0	0	0	1
21	sp6	Cqpu	l	0	0	0	1	0	0	0	0	0	0	1	0
22	nrnubi	Aglo	m	0	1	0	0	0	0	0	1	0	0	0	0
22	nrnubi	Dcin	m	0	0	0	0	0	0	1	0	0	1	0	0
22	nrnubi	Dqcu	m	0	0	0	0	0	0	1	0	0	1	0	0
23	nrgloi	Zdav	l	1	0	0	1	0	0	0	0	0	0	1	0
24	nrdubiglob	Cdou	m	0	1	1	0	0	0	0	0	0	0	1	0
24	nrdubiglob	Cqop	l	1	0	0	0	1	0	0	0	0	1	0	0
24	nrdubiglob	Npall	s	1	1	0	0	0	0	0	0	0	1	0	0
25	sp7	Bkin	m	0	0	0	0	0	0	0	0	0	1	0	0
26	nrloba	Cper	l	0	0	0	0	0	0	0	0	0	0	1	0
27	dubi1	Cqco	l	0	0	0	0	0	0	0	0	0	0	1	0
28	dubi2	Cqge	s	1	1	0	0	0	1	0	0	0	1	0	0
29	nrnigr1	Most	m	0	0	0	0	0	0	0	0	0	0	0	1
30	nrnigr2	Dcus	m	0	1	0	0	0	1	0	0	0	0	0	1
31	nrocci	Bwas	m	0	0	0	0	0	0	0	0	0	0	1	0
31	nrocci	Dmel	m	0	1	0	0	0	1	0	0	0	0	1	0
32	sp8	Drub	m	0	1	0	0	0	0	0	0	0	0	0	1
33	glob	Dcus	m	0	1	0	0	0	1	0	0	0	0	0	1
33	glob	Dqgl	m	0	1	0	0	0	0	0	0	0	0	0	1
34	nrwilt	Cdou	m	0	1	1	0	0	0	0	0	0	0	1	0
35	sp9	Ainc	m	1	1	0	0	0	0	0	0	1	1	0	0
